# Flex-It: A global standardised genotyping framework for *Shigella flexneri*

**DOI:** 10.64898/2026.04.17.719127

**Authors:** Jane Hawkey, Carolina S Nodari, Zamin Iqbal, Martin Hunt, Ryan R Wick, Charlotte E Chong, Claire Jenkins, Benjamin P Howden, Kathryn E Holt, François-Xavier Weill, Kate S Baker, Danielle J Ingle

**Author notes:** **Corresponding authors** Jane Hawkey **E:** Danielle J Ingle **E:**.

## Abstract

*Shigella flexneri* is the leading causative agent of shigellosis globally. The public health threat posed by *S. flexneri* is compounded by its emergence as a sexually transmissible infection, importance of international travel in driving dissemination, and the increasing prevalence of antimicrobial resistance (AMR). A rapid and robust computational method is needed to enhance genomic surveillance and systematically explore features of the population structure of this WHO priority pathogen, which is scalable and readily implementable across jurisdictions, particularly as vaccine development efforts are underway. Here, we present Flex-It, a genomic framework and genotyping scheme implemented in Mykrobe for *S. flexneri* serotypes 1-5, X & Y, compatible with previous approaches used to describe *S. flexneri’s* population structure. To develop Flex-It, we curated a retrospective dataset of 5,819 publicly available *S. flexneri* genomes. We characterised the global population structure for *S. flexneri*, exploring geographical and temporal traits, and showed the granular diversity of AMR and serotype profiles. We applied Flex-It to >13,000 genomes routinely generated by public health laboratories from Australia, the UK and the USA across a ten-year period. We found significant genotype diversity in all three locations, with the emergence of genotypes with converged resistance to all major drugs currently used for treatment. Flex-It provides an open-source, novel genotyping method that rapidly characterises *S. flexneri* and its ciprofloxacin resistance determinants in <1 minute from both short and long whole-genome sequencing reads. Flex-It provides the community with a standardised nomenclature to monitor the emergence and spread of *S. flexneri* lineages.
