## Supplementary Table 2 for "Flex-It: A global standardised genotyping framework for *Shigella flexneri*"

Genotype	Position	Ancestor allele	Alternate allele	Position type	Gene	Mutation type	NS/S ratio
1	1308287	C	T	intragenic	SF1256	S	0.5
1.1	1205800	C	T	intragenic	SF1162	S	0.11
1.1.1	3929049	C	T	intragenic	SF3818	S	0.3
1.1.2	2704138	G	A	intragenic	SF2631	S	0.38
1.1.3	1205728	T	C	intragenic	SF1162	S	0.11
1.1.3.1	399076	C	T	intragenic	SF0387	S	0.56
1.1.3.2	2608463	G	A	intragenic	SF2542	S	0.12
1.1.4	2516743	G	A	intragenic	SF2458	S	0.32
1.1.4.1	2449467	G	A	intragenic	SF2399	S	0.52
1.1.5	1139052	G	A	intragenic	SF1097	S	0.5
1.1.5.1	3819775	G	A	intragenic	SF3714	S	0.47
1.1.6	3424494	G	A	intragenic	SF3327	S	0.52
1.1.6.1	1263286	G	T	intragenic	SF1215	S	0.21
1.1.6.2	1323975	A	G	intragenic	SF1274	S	0.53
1.1.6.3	97578	G	T	intragenic	SF0086	S	0.3
1.1.6.4	2704273	G	A	intragenic	SF2631	S	0.38
1.1.6.5	1750394	T	G	intragenic	SF1717	NS	2.05
1.1.6.6	4206602	C	T	intragenic	SF4061	S	0.39
1.1.6.7	3246505	G	A	intragenic	SF3149	S	1
1.2	2867464	A	G	intragenic	SF2794	S	0.28
1.2.1	3436731	G	A	intragenic	SF3352	S	0.2
1.2.2	432724	G	A	intragenic	SF0418	S	0.41
1.2.2.1	1274851	A	T	intragenic	SF1226	S	0.77
1.2.2.2	182274	T	G	intragenic	SF0160	S	0.5
1.2.2.3	362576	C	T	intragenic	SF0350	S	0.25
1.2.2.4	1899681	C	T	intragenic	SF1862	S	0.39
1.2.2.5	358477	C	T	intragenic	SF0345	S	0.92
1.2.2.5.1	1134262	C	A	intragenic	SF1091	S	0.8
1.2.2.5.10	1282080	G	A	intragenic	SF1230	S	0.73
1.2.2.5.11	2927032	G	T	intragenic	SF2839	S	0.91
1.2.2.5.12	4261903	G	A	intragenic	SF4101	S	0.71
1.2.2.5.13	4290237	C	T	intragenic	SF4124	NS	1.24
1.2.2.5.2	393156	C	T	intragenic	SF0383	S	0.64
1.2.2.5.3	2028842	G	A	intragenic	SF2002	S	0.59
1.2.2.5.4	4284008	C	T	intragenic	SF4118	S	1.08
1.2.2.5.5	349740	T	C	intragenic	SF0338	S	0.74
1.2.2.5.6	186941	A	T	intragenic	SF0165	S	0.93
1.2.2.5.7	2400455	G	T	intragenic	SF2353	S	0.52
1.2.2.5.8	775772	T	A	intragenic	SF0748	S	0.89
1.2.2.5.9	1277070	C	T	intragenic	SF1227	S	0.85
2	946817	G	A	intragenic	SF0907	S	0.14
2.1	103277	G	A	intragenic	SF0091	S	0.21
2.1.1	1263358	T	G	intragenic	SF1215	S	0.21
2.1.2	2519988	C	T	intragenic	SF2460	S	0.2
2.1.2.1	950675	C	T	intragenic	SF0910	S	0.42
2.1.2.2	103799	T	C	intragenic	SF0091	S	0.21
2.1.2.3	4224421	C	T	intragenic	SF4077	S	0.75
2.1.2.4	3984078	C	T	intragenic	SF3865	S	0.63
2.1.2.5	2609706	C	T	intragenic	SF2543	S	0.92
2.1.2.6	946424	C	A	intragenic	SF0907	S	0.14
2.1.2.7	946560	C	T	intragenic	SF0907	S	0.14
2.1.2.7.1	1004426	G	A	intragenic	SF0955	S	1.09
2.2	3441175	G	A	intragenic	SF3358	S	0.27
2.2.1	3427820	G	A	intragenic	SF3332	S	0.38
2.2.2	3443683	C	T	intragenic	SF3360	S	0.14
2.3	3926594	T	G	intragenic	SF3814	S	0.3
2.3.1	95468	G	A	intragenic	SF0084	S	0.33
2.3.2	1140433	C	T	intragenic	SF1099	S	0.22
2.3.2.1	103208	A	G	intragenic	SF0091	S	0.21
2.3.3	2125645	A	G	intragenic	SF2109	S	0.51
2.3.3.1	1545757	C	T	intragenic	SF1512	S	0.5
2.3.3.2	2411613	T	C	intragenic	SF2362	S	0.52
2.3.3.3	585559	G	A	intragenic	SF0564	S	0.52
2.3.4	2119262	A	C	intragenic	SF2105	S	0.27
2.3.4.1	2107639	C	T	intragenic	SF2091	S	0.16
2.3.4.2	12840	C	T	intragenic	SF0014	S	0.43
2.3.5	4198784	C	T	intragenic	SF4057	S	0.27
2.3.6	3339945	G	A	intragenic	SF3245	S	0.3
2.3.6.1	2797050	G	A	intragenic	SF2722	S	0.31
2.3.6.2	2747235	G	T	intragenic	SF2671	S	0.8
2.3.7	3505385	G	A	intragenic	SF3424	S	0.15
2.3.8	1263496	G	A	intragenic	SF1215	S	0.21
2.3.8.1	2607652	A	G	intragenic	SF2541	S	0.59
2.3.8.2	1706289	C	T	intragenic	SF1678	S	0.44
2.3.8.3	2333700	G	A	intragenic	SF2299	S	0.43
3	3441631	G	A	intragenic	SF3358	S	0.27
3.1	1863838	G	A	intragenic	SF1825	S	0.29
3.1.1	2132968	G	A	intragenic	SF2116	S	0.6
3.1.1.1	2776803	C	T	intragenic	SF2703	S	1.32
3.1.1.2	2116130	C	T	intragenic	SF2102	S	0.2
3.1.1.3	1790048	A	T	intergenic	-	-	-
3.1.1.4	3147058	C	A	intragenic	SF3051	NS	0.9
3.2	3425050	A	G	intragenic	SF3327	S	0.52
3.2.1	1116193	C	T	intragenic	SF1075	S	0.61
3.2.1.1	2496275	G	T	intragenic	SF2441	S	0.85
3.2.1.2	1864018	T	C	intragenic	SF1825	S	0.29
3.2.1.3	4291048	G	A	intragenic	SF4125	S	0.37
3.2.1.3.1	349200	C	T	intragenic	SF0338	S	0.74
3.2.1.4	78813	A	G	intragenic	SF0068	S	0.79
3.2.1.5	4299507	C	T	intragenic	SF4130	S	0.81
3.2.1.5.1	2612381	G	A	intragenic	SF2545	S	0.68
3.2.1.5.2	4197584	C	T	intragenic	SF4055	S	0.1
3.2.1.5.3	2751242	G	A	intragenic	SF2675	S	0.65
3.2.1.5.4	2118665	G	T	intragenic	SF2104	S	0.59
3.2.1.5.5	4162024	T	C	intragenic	SF4029	NS	1.13
3.2.1.5.5.1	3425924	T	C	intragenic	SF3328	S	0.71
4	4197746	C	T	intragenic	SF4055	S	0.1
4.1	1900068	G	A	intragenic	SF1862	S	0.39
4.2	945887	C	T	intragenic	SF0907	S	0.14
4.3	3288659	G	A	intragenic	SF3191	S	0.44
4.4	168471	G	A	intragenic	SF0148	S	0.38
5	3975289	G	A	intragenic	SF3856	S	0.15
5.1	4291879	T	C	intragenic	SF4125	S	0.37
5.2	4197938	T	C	intragenic	SF4055	S	0.1
6	945905	T	A	intragenic	SF0907	S	0.14
6.1	2103994	C	T	intragenic	SF2089	S	0.33
6.2	3925718	G	T	intragenic	SF3814	S	0.3
6.3	3445280	C	A	intragenic	SF3364	S	0.73
6.3.1	3385479	G	C	intragenic	SF3286	S	0.5
6.3.2	2743700	C	T	intragenic	SF2667	S	0.62
6.3.2.1	800490	T	A	intragenic	SF0770	S	0.71
7	102932	C	T	intragenic	SF0091	S	0.21
7.1	4015174	G	A	intragenic	SF3894	S	0.18
7.2	3505565	G	A	intragenic	SF3424	S	0.15
7.3	3429184	G	T	intragenic	SF3335	S	0.45
7.3.1	1558463	G	A	intragenic	SF1526	S	0.72
7.3.2	3505826	G	A	intragenic	SF3424	S	0.15
8	224606	T	A	intragenic	SF0195	S	0.2
9	3434090	A	C	intragenic	SF3346	S	0.15
