## Supplementary Table 3 for "Flex-It: A global standardised genotyping framework for *Shigella flexneri*"

### Sheet: Sheet1
genome	dataset	mykrobe_genotype	phylogeny_genotype	genotype match	confidence	num QRDR	parC_S80I	gyrA_S83L	gyrA_S83A	gyrA_D87G	gyrA_D87N	gyrA_D87Y	lowest support for genotype marker	poorly supported markers	max support for additional markers	additional markers	node support
ERR042806	Discovery Data	3.1.1	3.1.1	yes	weak	0	0	0	0	0	0	0	0	3.1 (0; 0/0)			3 (1; 1/80); 3.1 (0; 0/0); 3.1.1 (1; 47/0)
ERR5896710	Discovery Data	3.2.1.3.1	3.1	no	weak	0	0	0	0	0	0	0	0.367	3.2 (0.5; 33/57); 3.2.1 (0.5; 61/52); 3.2.1.3 (0.5; 63/40); 3.2.1.3.1 (0.5; 58/54)	0.451	3.1 (0.5; 51/62); 3.1.1 (0.5; 30/44); 3.1.1.4 (0.5; 43/59)	3 (1; 0/140); 3.2 (0.5; 33/57); 3.2.1 (0.5; 61/52); 3.2.1.3 (0.5; 63/40); 3.2.1.3.1 (0.5; 58/54)
ERR5896712	Discovery Data	3.2.1	3.2.1	yes	weak	0	0	0	0	0	0	0	0.236	3 (0.5; 34/104); 3.2 (0.5; 25/81); 3.2.1 (0.5; 61/26)	0.216	9 (0.5; 29/105)	3 (0.5; 34/104); 3.2 (0.5; 25/81); 3.2.1 (0.5; 61/26)
ERR5908435	Discovery Data	3.2.1.5.5	3.2.1.5.5	yes	weak	0	0	0	0	0	0	0	0.211	3.2 (0.5; 16/60)			3 (1; 14/89); 3.2 (0.5; 16/60); 3.2.1 (1; 103/14); 3.2.1.5 (1; 170/0); 3.2.1.5.5 (1; 86/10)
ERR6004577	Discovery Data	3.2.1.5.5.1	3.2.1.5	no	weak	4	1	1	0	1	1	0	0.526	3.2.1.5.5 (0.5; 12/4); 3.2.1.5.5.1 (0.5; 10/9)			3 (1; 1/27); 3.2 (1; 0/20); 3.2.1 (1; 17/0); 3.2.1.5 (1; 18/0); 3.2.1.5.5 (0.5; 12/4); 3.2.1.5.5.1 (0.5; 10/9)
ERR6005197	Discovery Data	3.2.1.5.1	3.2.1.5	no	weak	2	0	1	0	1	0	0	0.4	3.2.1.5.1 (0.5; 4/6)			3 (1; 0/22); 3.2 (1; 0/13); 3.2.1 (1; 15/0); 3.2.1.5 (1; 31/0); 3.2.1.5.1 (0.5; 4/6)
ERR6005198	Discovery Data	3.2.1.5.1	3.2.1.5	no	weak	2	0	1	0	1	0	0	0.458	3.2.1.5.1 (0.5; 11/13)			3 (1; 0/51); 3.2 (1; 0/18); 3.2.1 (1; 20/0); 3.2.1.5 (1; 25/0); 3.2.1.5.1 (0.5; 11/13)
ERR6005375	Discovery Data	2.1.2.7.1	1.2.2.5.6	no	weak	0	0	0	0	0	0	0	0.154	2 (0.5; 3/9); 2.1 (0.5; 4/13); 2.1.2 (0.5; 5/5); 2.1.2.7 (0.5; 6/9); 2.1.2.7.1 (0.5; 2/11)	0.722	1 (0.5; 10/4); 1.2 (0.5; 5/7); 1.2.2 (0.5; 13/5); 1.2.2.5 (0.5; 12/5); 1.2.2.5.6 (0.5; 12/9)	2 (0.5; 3/9); 2.1 (0.5; 4/13); 2.1.2 (0.5; 5/5); 2.1.2.7 (0.5; 6/9); 2.1.2.7.1 (0.5; 2/11)
SRR7172275	Discovery Data	2.3.4.1	2.3.4.1	yes	weak	0	0	0	0	0	0	0	1	2.3.4 (0; 42/0)			2 (1; 47/0); 2.3 (1; 43/0); 2.3.4 (0; 42/0); 2.3.4.1 (1; 71/0)
ERR5896714	Validation Data	3.2.1.3.1	3.2.1.3.1	yes	weak	0	0	0	0	0	0	0	0.196	3.2 (0.5; 20/82); 3.2.1 (0.5; 82/41); 3.2.1.3 (0.5; 71/43); 3.2.1.3.1 (0.5; 82/32)	0.368	3.1 (0.5; 30/90); 3.1.1 (0.5; 28/48); 3.1.1.4 (0.5; 37/100)	3 (1; 0/145); 3.2 (0.5; 20/82); 3.2.1 (0.5; 82/41); 3.2.1.3 (0.5; 71/43); 3.2.1.3.1 (0.5; 82/32)
ERR6004611	Validation Data	3.2.1.5.1	3.2.1.5.1	yes	weak	0	0	0	0	0	0	0	0.25	3 (0.5; 9/12); 3.2 (0.5; 4/12); 3.2.1.5 (0.5; 21/6); 3.2.1.5.1 (0.5; 13/5)	0.444	1 (0.5; 3/11); 1.2 (0.5; 4/11); 1.2.2 (0; 1/14); 1.2.2.5 (0.5; 8/10)	3 (0.5; 9/12); 3.2 (0.5; 4/12); 3.2.1 (1; 18/3); 3.2.1.5 (0.5; 21/6); 3.2.1.5.1 (0.5; 13/5)
ERR6004645	Validation Data	1.2.2.5.6	1.2.2.5.6	yes	weak	0	0	0	0	0	0	0	0.824	1.2 (0.5; 14/3); 1.2.2.5 (0.5; 10/2)			1 (1; 20/2); 1.2 (0.5; 14/3); 1.2.2 (1; 20/3); 1.2.2.5 (0.5; 10/2); 1.2.2.5.6 (1; 19/0)
ERR6004719	Validation Data	3.2.1.5.5.1	3.2.1.5.5.1	yes	weak	3	1	1	0	0	1	0	0.143	3.2 (0.5; 1/6)			3 (1; 0/24); 3.2 (0.5; 1/6); 3.2.1 (1; 23/0); 3.2.1.5 (1; 35/0); 3.2.1.5.5 (1; 16/0); 3.2.1.5.5.1 (1; 20/0)
ERR6004761	Validation Data	3.2.1.5.1	3.2.1.5.1	yes	weak	1	0	1	0	0	0	0	0.182	3.2 (0.5; 2/9)			3 (1; 1/32); 3.2 (0.5; 2/9); 3.2.1 (1; 19/0); 3.2.1.5 (1; 20/0); 3.2.1.5.1 (1; 24/0)
ERR6004856	Validation Data	3.2.1.5.1	3.2.1.5.1	yes	weak	0	0	0	0	0	0	0	0.231	3.2 (0.5; 3/10)			3 (1; 0/11); 3.2 (0.5; 3/10); 3.2.1 (1; 15/0); 3.2.1.5 (1; 19/0); 3.2.1.5.1 (1; 14/1)
ERR6005078	Validation Data	3.2.1.3.1	3.2.1.3.1	yes	weak	0	0	0	0	0	0	0	0.167	3.2 (0.5; 2/10)			3 (1; 0/30); 3.2 (0.5; 2/10); 3.2.1 (1; 16/0); 3.2.1.3 (1; 19/0); 3.2.1.3.1 (1; 23/0)
ERR6005327	Validation Data	3.2.1.5.1	3.2.1.5.1	yes	weak	1	0	1	0	0	0	0	0.154	3.2 (0.5; 2/11)			3 (1; 0/28); 3.2 (0.5; 2/11); 3.2.1 (1; 30/0); 3.2.1.5 (1; 28/0); 3.2.1.5.1 (1; 12/0)
