## Supplementary Table 4 for "Flex-It: A global standardised genotyping framework for *Shigella flexneri*"

Biosample accession	Illumina genotype	ONT genotype	Illumina reads accession	ONT reads accession	ONT Flowcell	ONT Device	Publication
SAMN10100853	2.1.2.3	2.1.2.3	SRR7885912	SRR32486158	PromethION Flow Cell (R10.4.1)	PromethION 2 Solo Instrument	Ingle 2019
SAMN10100900	2.1.2.7.1	2.1.2.7.1	SRR7886351	SRR32486157	PromethION Flow Cell (R10.4.1)	PromethION 2 Solo Instrument	Ingle 2019
SAMN10100847	2.3.5	2.3.5	SRR7886286	SRR32486146	PromethION Flow Cell (R10.4.1)	PromethION 2 Solo Instrument	Ingle 2019
SAMN10100896	3.2.1.5.1	3.2.1.5.1	SRR7885994	SRR32486135	PromethION Flow Cell (R10.4.1)	PromethION 2 Solo Instrument	Ingle 2019
SAMN10100842	4.2	4.2	SRR7886289	SRR32486132	PromethION Flow Cell (R10.4.1)	PromethION 2 Solo Instrument	Ingle 2019
SAMN10100933	6.3.2.1	6.3.2.1	SRR7885894	SRR32486131	PromethION Flow Cell (R10.4.1)	PromethION 2 Solo Instrument	Ingle 2019
SAMN10100883	7.3.1	7.3.1	SRR7886358	SRR32486130	PromethION Flow Cell (R10.4.1)	PromethION 2 Solo Instrument	Ingle 2019
SAMN25689441	3.2.1.5.5.1	3.2.1.5.5.1	SRR17900597	SRR20649337	FLO-MIN106 R9.4.1 flow cell	MinION	Thorley 2023
SAMN23706802	3.2.1.5.5.1	3.2.1.5.5.1	SRR17144049	SRR20649336	FLO-MIN106 R9.4.1 flow cell	MinION	Thorley 2023
SAMN23571010	3.2.1.5.5.1	3.2.1.5.5.1	SRR17102504	SRR20649333	FLO-MIN106 R9.4.1 flow cell	MinION	Thorley 2023
SAMN23571008	3.2.1.5.5.1	3.2.1.5.5.1	SRR17102505	SRR20649334	FLO-MIN106 R9.4.1 flow cell	MinION	Thorley 2023
SAMN23412680	3.2.1.5.5.1	3.2.1.5.5.1	SRR17020661	SRR20649332	FLO-MIN106 R9.4.1 flow cell	MinION	Thorley 2023
SAMN22214596	3.2.1.5.5.1	3.2.1.5.5.1	SRR16291031	SRR20649331	FLO-MIN106 R9.4.1 flow cell	MinION	Thorley 2023
SAMN22065587	3.2.1.5.5.1	3.2.1.5.5.1	SRR16207161	SRR20649330	FLO-MIN106 R9.4.1 flow cell	MinION	Thorley 2023
SAMN15508567	3.2.1.5.5.1	3.2.1.5.5.1	SRR12200422	SRR20649329	FLO-MIN106 R9.4.1 flow cell	MinION	Thorley 2023
SAMN13208423	3.2.1.5.5.1	3.2.1.5.5.1	SRR10397402	SRR20649328	FLO-MIN106 R9.4.1 flow cell	MinION	Thorley 2023
SAMN13208468	3.2.1.5.5.1	3.2.1.5.5.1	SRR10397436	SRR20649327	FLO-MIN106 R9.4.1 flow cell	MinION	Thorley 2023
SAMN06006192	3.2.1.3	3.2.1.3	SRR5005546	SRR20649335	FLO-MIN106 R9.4.1 flow cell	MinION	Thorley 2023
