## Supplementary Table 5 for "Flex-It: A global standardised genotyping framework for *Shigella flexneri*"

Accession	Species	Mykrobe species call	phylogroup_coverage	species_coverage
SRR10368098	E coli	Unknown E. coli/Shigella	80.51099999999998	79.551
SRR15361465	E coli	Unknown E. coli/Shigella	81.105	78.896
SRR15369432	E coli	Unknown E. coli/Shigella	79.501	79.138
SRR4787878	E coli	Unknown E. coli/Shigella	83.66	85.048
SRR9913949	E coli	Unknown E. coli/Shigella	80.74899999999998	80.491
SRR32167012	S boydii	Unknown E. coli/Shigella	78.194	82.668
SRR35812800	S boydii	Unknown E. coli/Shigella	76.589	82.18399999999998
SRR5306599	S boydii	Not E. coli/Shigella	NA	NA
SRR7187019	S boydii	Unknown E. coli/Shigella	76.768	81.55
SRR7191717	S boydii	Not E. coli/Shigella	NA	NA
SRR30795860	S dysenteriae	Unknown E. coli/Shigella	81.99599999999998	15.981
SRR30888105	S dysenteriae	Unknown E. coli/Shigella	81.99599999999998	15.936
SRR31143857	S dysenteriae	Not E. coli/Shigella	NA	NA
SRR35627294	S dysenteriae	Unknown E. coli/Shigella	76.768	81.369
SRR31365233	S sonnei	Unknown E. coli/Shigella	81.99599999999998	77.039
SRR32570424	S sonnei	Unknown E. coli/Shigella	82.947	76.989
SRR34072205	S sonnei	Unknown E. coli/Shigella	83.304	77.885
SRR35840910	S sonnei	Unknown E. coli/Shigella	83.363	76.965
ERR200341	S. flexneri sero6	Unknown E. coli/Shigella	75.45999999999998	80.35899999999998
SRR7184258	S. flexneri sero6	Unknown E. coli/Shigella	76.768	81.94499999999998
ERR5961276	S. flexneri sero6	Unknown E. coli/Shigella	75.57899999999998	80.32899999999998
SRR5024229	S. flexneri sero6	Unknown E. coli/Shigella	76.649	82.42799999999998
ERR6005208	S. flexneri sero6	Unknown E. coli/Shigella	78.90699999999998	82.13899999999998
