## Supplementary Table 7 for "Flex-It: A global standardised genotyping framework for *Shigella flexneri*"

ref_accession	region_type	start	stop
AE005674	IS_region_full	18668	19436
AE005674	IS_region_full	86931	87708
AE005674	IS_region_full	148130	148898
AE005674	IS_region_full	221239	222677
AE005674	IS_region_full	235780	237114
AE005674	IS_region_full	237452	238702
AE005674	IS_region_full	251441	252747
AE005674	IS_region_full	262347	263177
AE005674	IS_region_full	263405	264672
AE005674	IS_region_full	265373	266681
AE005674	IS_region_full	266672	267449
AE005674	IS_region_full	273344	274112
AE005674	IS_region_full	278321	279089
AE005674	IS_region_full	307766	308542
AE005674	IS_region_full	311736	313002
AE005674	IS_region_full	314552	315858
AE005674	IS_region_full	315982	317246
AE005674	IS_region_full	322157	322274
AE005674	IS_region_full	325530	326794
AE005674	IS_region_full	330361	331545
AE005674	IS_region_full	331543	332849
AE005674	IS_region_full	378638	379406
AE005674	IS_region_full	384812	385660
AE005674	IS_region_full	385652	386881
AE005674	IS_region_full	411059	412497
AE005674	IS_region_full	465717	466485
AE005674	IS_region_full	478713	479481
AE005674	IS_region_full	492503	493809
AE005674	IS_region_full	494884	496215
AE005674	IS_region_full	503311	504649
AE005674	IS_region_full	507319	507801
AE005674	IS_region_full	507801	508785
AE005674	IS_region_full	508782	510091
AE005674	IS_region_full	510090	510374
AE005674	IS_region_full	510374	511335
AE005674	IS_region_full	520754	521522
AE005674	IS_region_full	538616	539868
AE005674	IS_region_full	541045	542192
AE005674	IS_region_full	558150	558918
AE005674	IS_region_full	622915	623662
AE005674	IS_region_full	699180	700446
AE005674	IS_region_full	706185	707521
AE005674	IS_region_full	709945	711194
AE005674	IS_region_full	712906	714170
AE005674	IS_region_full	716207	717456
AE005674	IS_region_full	723313	723690
AE005674	IS_region_full	723688	724119
AE005674	IS_region_full	724119	724980
AE005674	IS_region_full	724979	725872
AE005674	IS_region_full	783852	785290
AE005674	IS_region_full	825836	827104
AE005674	IS_region_full	836680	838009
AE005674	IS_region_full	864207	865538
AE005674	IS_region_full	866613	867389
AE005674	IS_region_full	898585	901339
AE005674	IS_region_full	901338	901619
AE005674	IS_region_full	901838	903087
AE005674	IS_region_full	903719	904985
AE005674	IS_region_full	911505	912841
AE005674	IS_region_full	914595	915859
AE005674	IS_region_full	916785	918049
AE005674	IS_region_full	931149	932413
AE005674	IS_region_full	932412	932594
AE005674	IS_region_full	942494	943933
AE005674	IS_region_full	964638	966076
AE005674	IS_region_full	980041	981377
AE005674	IS_region_full	984595	985335
AE005674	IS_region_full	985430	986198
AE005674	IS_region_full	1008622	1009686
AE005674	IS_region_full	1049563	1050340
AE005674	IS_region_full	1063046	1064875
AE005674	IS_region_full	1069481	1070739
AE005674	IS_region_full	1076749	1078087
AE005674	IS_region_full	1080713	1081766
AE005674	IS_region_full	1081757	1081857
AE005674	IS_region_full	1090938	1092767
AE005674	IS_region_full	1094368	1095674
AE005674	IS_region_full	1095979	1097228
AE005674	IS_region_full	1097696	1099032
AE005674	IS_region_full	1099359	1100668
AE005674	IS_region_full	1100845	1102113
AE005674	IS_region_full	1197648	1197891
AE005674	IS_region_full	1197891	1198403
AE005674	IS_region_full	1207908	1209239
AE005674	IS_region_full	1209806	1211067
AE005674	IS_region_full	1239472	1240250
AE005674	IS_region_full	1240504	1241842
AE005674	IS_region_full	1289444	1290882
AE005674	IS_region_full	1295064	1295841
AE005674	IS_region_full	1305619	1306886
AE005674	IS_region_full	1365466	1365978
AE005674	IS_region_full	1365978	1366221
AE005674	IS_region_full	1387089	1388463
AE005674	IS_region_full	1390301	1391565
AE005674	IS_region_full	1392012	1393348
AE005674	IS_region_full	1398489	1399266
AE005674	IS_region_full	1401108	1402372
AE005674	IS_region_full	1409880	1410648
AE005674	IS_region_full	1410991	1411844
AE005674	IS_region_full	1411841	1412350
AE005674	IS_region_full	1413768	1415032
AE005674	IS_region_full	1417362	1418698
AE005674	IS_region_full	1420678	1421142
AE005674	IS_region_full	1424256	1425033
AE005674	IS_region_full	1425741	1427008
AE005674	IS_region_full	1444271	1445048
AE005674	IS_region_full	1466323	1467590
AE005674	IS_region_full	1474740	1476004
AE005674	IS_region_full	1500233	1501569
AE005674	IS_region_full	1507625	1509064
AE005674	IS_region_full	1526670	1527447
AE005674	IS_region_full	1533608	1534384
AE005674	IS_region_full	1542766	1543534
AE005674	IS_region_full	1568190	1568958
AE005674	IS_region_full	1574148	1574916
AE005674	IS_region_full	1574916	1575840
AE005674	IS_region_full	1582508	1583772
AE005674	IS_region_full	1591522	1592784
AE005674	IS_region_full	1605694	1607043
AE005674	IS_region_full	1610273	1611406
AE005674	IS_region_full	1618593	1619934
AE005674	IS_region_full	1619954	1621183
AE005674	IS_region_full	1632130	1633382
AE005674	IS_region_full	1673363	1674140
AE005674	IS_region_full	1695085	1696421
AE005674	IS_region_full	1711690	1713334
AE005674	IS_region_full	1723863	1725200
AE005674	IS_region_full	1735965	1736741
AE005674	IS_region_full	1741697	1743035
AE005674	IS_region_full	1758378	1759146
AE005674	IS_region_full	1766520	1767296
AE005674	IS_region_full	1769031	1769799
AE005674	IS_region_full	1780913	1781681
AE005674	IS_region_full	1791194	1791971
AE005674	IS_region_full	1795119	1795896
AE005674	IS_region_full	1802424	1804253
AE005674	IS_region_full	1806379	1807715
AE005674	IS_region_full	1813528	1813654
AE005674	IS_region_full	1813661	1813972
AE005674	IS_region_full	1813971	1815405
AE005674	IS_region_full	1815977	1816733
AE005674	IS_region_full	1827803	1828286
AE005674	IS_region_full	1828286	1829550
AE005674	IS_region_full	1829620	1829786
AE005674	IS_region_full	1834427	1834902
AE005674	IS_region_full	1834902	1836151
AE005674	IS_region_full	1836152	1836944
AE005674	IS_region_full	1842505	1843772
AE005674	IS_region_full	1850048	1850816
AE005674	IS_region_full	1855986	1856754
AE005674	IS_region_full	1871573	1872926
AE005674	IS_region_full	1878081	1879333
AE005674	IS_region_full	1882887	1883264
AE005674	IS_region_full	1883262	1883693
AE005674	IS_region_full	1883693	1884554
AE005674	IS_region_full	1884553	1885446
AE005674	IS_region_full	1915002	1916376
AE005674	IS_region_full	1934846	1936220
AE005674	IS_region_full	1938559	1939822
AE005674	IS_region_full	1940277	1941041
AE005674	IS_region_full	1943950	1945199
AE005674	IS_region_full	1956131	1956562
AE005674	IS_region_full	1956562	1957423
AE005674	IS_region_full	1961596	1962845
AE005674	IS_region_full	1963293	1964560
AE005674	IS_region_full	1976679	1977447
AE005674	IS_region_full	2006673	2008318
AE005674	IS_region_full	2033069	2034234
AE005674	IS_region_full	2035069	2036400
AE005674	IS_region_full	2037145	2037922
AE005674	IS_region_full	2047135	2048473
AE005674	IS_region_full	2050169	2051072
AE005674	IS_region_full	2051072	2051840
AE005674	IS_region_full	2057197	2058461
AE005674	IS_region_full	2058462	2060396
AE005674	IS_region_full	2069127	2070376
AE005674	IS_region_full	2070864	2071630
AE005674	IS_region_full	2071623	2072103
AE005674	IS_region_full	2083036	2084300
AE005674	IS_region_full	2084424	2085730
AE005674	IS_region_full	2087160	2087825
AE005674	IS_region_full	2095031	2095808
AE005674	IS_region_full	2134647	2135415
AE005674	IS_region_full	2149215	2150589
AE005674	IS_region_full	2159659	2161028
AE005674	IS_region_full	2177783	2178560
AE005674	IS_region_full	2186574	2187912
AE005674	IS_region_full	2196890	2197654
AE005674	IS_region_full	2198760	2199537
AE005674	IS_region_full	2203724	2204991
AE005674	IS_region_full	2205541	2206318
AE005674	IS_region_full	2220635	2221401
AE005674	IS_region_full	2222095	2222871
AE005674	IS_region_full	2225764	2227200
AE005674	IS_region_full	2229861	2231199
AE005674	IS_region_full	2235233	2236001
AE005674	IS_region_full	2236627	2237936
AE005674	IS_region_full	2287437	2288213
AE005674	IS_region_full	2346247	2347498
AE005674	IS_region_full	2359427	2360758
AE005674	IS_region_full	2395634	2396402
AE005674	IS_region_full	2464072	2464849
AE005674	IS_region_full	2472002	2473340
AE005674	IS_region_full	2477302	2478551
AE005674	IS_region_full	2478548	2479149
AE005674	IS_region_full	2560405	2561162
AE005674	IS_region_full	2615985	2617252
AE005674	IS_region_full	2636555	2637925
AE005674	IS_region_full	2690778	2692109
AE005674	IS_region_full	2694300	2695566
AE005674	IS_region_full	2728349	2728788
AE005674	IS_region_full	2734131	2735558
AE005674	IS_region_full	2756084	2756852
AE005674	IS_region_full	2756886	2758148
AE005674	IS_region_full	2769670	2771006
AE005674	IS_region_full	2825192	2825969
AE005674	IS_region_full	2831676	2832940
AE005674	IS_region_full	2862839	2863607
AE005674	IS_region_full	2864632	2865408
AE005674	IS_region_full	2886678	2888115
AE005674	IS_region_full	2948005	2949263
AE005674	IS_region_full	2953402	2954658
AE005674	IS_region_full	2962692	2963246
AE005674	IS_region_full	2963241	2964577
AE005674	IS_region_full	2964577	2964796
AE005674	IS_region_full	3014633	3015401
AE005674	IS_region_full	3021464	3022228
AE005674	IS_region_full	3038520	3039297
AE005674	IS_region_full	3058105	3058321
AE005674	IS_region_full	3071977	3072492
AE005674	IS_region_full	3074762	3075553
AE005674	IS_region_full	3077694	3079032
AE005674	IS_region_full	3079517	3080854
AE005674	IS_region_full	3099605	3100943
AE005674	IS_region_full	3101816	3103074
AE005674	IS_region_full	3104759	3105528
AE005674	IS_region_full	3105528	3106297
AE005674	IS_region_full	3178428	3179689
AE005674	IS_region_full	3179689	3180457
AE005674	IS_region_full	3180457	3180741
AE005674	IS_region_full	3181580	3182348
AE005674	IS_region_full	3203995	3205423
AE005674	IS_region_full	3237768	3238536
AE005674	IS_region_full	3273770	3274538
AE005674	IS_region_full	3277602	3278379
AE005674	IS_region_full	3281403	3282739
AE005674	IS_region_full	3353451	3354718
AE005674	IS_region_full	3360967	3361735
AE005674	IS_region_full	3361967	3362735
AE005674	IS_region_full	3400370	3401138
AE005674	IS_region_full	3402949	3403725
AE005674	IS_region_full	3420816	3423570
AE005674	IS_region_full	3423569	3423911
AE005674	IS_region_full	3513300	3514636
AE005674	IS_region_full	3535310	3536748
AE005674	IS_region_full	3558206	3559544
AE005674	IS_region_full	3604733	3606064
AE005674	IS_region_full	3606891	3608038
AE005674	IS_region_full	3608507	3609275
AE005674	IS_region_full	3611094	3611862
AE005674	IS_region_full	3624224	3625001
AE005674	IS_region_full	3627227	3627995
AE005674	IS_region_full	3637330	3638098
AE005674	IS_region_full	3640012	3641449
AE005674	IS_region_full	3665160	3665928
AE005674	IS_region_full	3691739	3693106
AE005674	IS_region_full	3693107	3693875
AE005674	IS_region_full	3703179	3703947
AE005674	IS_region_full	3725463	3726231
AE005674	IS_region_full	3727820	3728588
AE005674	IS_region_full	3743014	3743790
AE005674	IS_region_full	3761848	3762616
AE005674	IS_region_full	3777966	3778734
AE005674	IS_region_full	3810377	3811014
AE005674	IS_region_full	3811173	3811304
AE005674	IS_region_full	3811398	3811622
AE005674	IS_region_full	3812297	3813606
AE005674	IS_region_full	3814538	3815874
AE005674	IS_region_full	3818005	3818773
AE005674	IS_region_full	3830436	3831767
AE005674	IS_region_full	3834477	3835254
AE005674	IS_region_full	3845191	3845967
AE005674	IS_region_full	3850590	3851438
AE005674	IS_region_full	3851430	3852659
AE005674	IS_region_full	3857301	3858568
AE005674	IS_region_full	3863598	3864366
AE005674	IS_region_full	3911404	3912668
AE005674	IS_region_full	3914709	3916040
AE005674	IS_region_full	3917633	3919072
AE005674	IS_region_full	3938438	3939876
AE005674	IS_region_full	3942824	3943601
AE005674	IS_region_full	3992909	3994245
AE005674	IS_region_full	4002889	4003666
AE005674	IS_region_full	4012426	4013864
AE005674	IS_region_full	4075853	4076620
AE005674	IS_region_full	4091608	4092376
AE005674	IS_region_full	4102314	4103082
AE005674	IS_region_full	4116333	4117669
AE005674	IS_region_full	4173083	4174522
AE005674	IS_region_full	4176562	4177330
AE005674	IS_region_full	4255238	4256569
AE005674	IS_region_full	4284979	4285743
AE005674	IS_region_full	4314236	4315004
AE005674	IS_region_full	4357902	4360637
AE005674	IS_region_full	4360637	4361954
AE005674	IS_region_full	4366925	4367702
AE005674	IS_region_full	4378750	4379526
AE005674	IS_region_full	4389054	4389822
AE005674	IS_region_full	4391032	4392179
AE005674	IS_region_full	4392648	4393416
AE005674	IS_region_full	4393521	4394770
AE005674	IS_region_full	4410187	4410955
AE005674	IS_region_full	4432467	4433906
AE005674	IS_region_full	4462253	4463021
AE005674	IS_region_full	4463021	4463885
AE005674	IS_region_full	4465054	4465822
AE005674	IS_region_full	4477983	4478751
AE005674	IS_region_full	4488382	4489159
AE005674	IS_region_full	4514869	4515637
AE005674	IS_region_full	4519050	4519827
AE005674	IS_region_full	4531531	4532447
AE005674	IS_region_full	4532443	4533709
AE005674	IS_region_full	4540509	4541277
AE005674	IS_region_full	4569722	4570490
AE005674	phage	235830	252705
AE005674	phage	304245	346620
AE005674	phage	487232	496169
AE005674	phage	696659	752195
AE005674	phage	890776	939948
AE005674	phage	1081687	1103027
AE005674	phage	1174910	1189400
AE005674	phage	1373647	1426965
AE005674	phage	1915149	1946939
AE005674	phage	2030314	2085766
AE005674	phage	2229258	2241352
AE005674	phage	2352232	2367764
AE005674	phage	2684931	2695523
AE005674	phage	4115337	4123496
AE005674	phage	4505106	4519772
